# QClus: A droplet-filtering algorithm for enhanced snRNA-seq data quality in challenging samples

**DOI:** 10.1101/2022.10.21.513315

**Authors:** Eloi Schmauch, Johannes Ojanen, Kyriakitsa Galani, Juho Jalkanen, Kristiina Harju, Maija Hollmén, Hannu Kokki, Jarmo Gunn, Jari Halonen, Juha Hartikainen, Tuomas Kiviniemi, Pasi Tavi, Minna U. Kaikkonen, Manolis Kellis, Suvi Linna-Kuosmanen

**Author notes:** To whom correspondence should be addressed: Suvi Linna-Kuosmanen. Email: <u>suvi.linna-</u>. These authors contributed equally to this work (Eloi Schmauch, Johannes Ojanen).

## Abstract

Single nuclei RNA sequencing (snRNA-seq) remains a challenge for many human tissues, as incomplete removal of background signal masks cell-type-specific signals and interferes with downstream analyses. Here, we present QClus, a droplet-filtering algorithm targeted toward challenging samples, using cardiac tissue as an example. QClus uses specific metrics such as cell-type-specific marker gene expression to cluster nuclei and filter empty and highly contaminated droplets, providing reliable cleaning of samples with varying number of nuclei and contamination levels. In a benchmarking analysis against seven alternative methods across six datasets consisting of 252 samples and over 1.9 million nuclei, QClus achieved the highest quality in the greatest number of samples over all evaluated quality metrics and recorded no processing failures, while robustly retaining numbers of nuclei within the expected range. QClus combines high quality, automation, and robustness with flexibility and user-adjustability, catering to diverse experimental needs and datasets.
