## Supplementary material for "QClus: A droplet-filtering algorithm for enhanced snRNA-seq data quality in challenging samples": Table S1

### Sheet: QCLUS_supp_table_pairplot_df
dataset_id	sample_id	fraction_unspliced	pct_counts_MT	pct_counts_nucl_30	pct_counts_CM_nucl	pct_counts_CM_cyto	pct_counts_nonCM
Lit	HCAHeart8287128	0.00908084	1.66625	10.668	1.18479	2.30144	1.67464
Lit	HCAHeart8287127	0.00919442	1.20537	11.7534	1.62249	3.15466	1.31688
Lit	HCAHeart8287126	0.00788415	1.37231	12.0391	1.56955	3.01245	1.20877
Lit	HCAHeart8287125	0.00132889	1.94644	14.0206	0.755037	3.40283	1.2403
Lit	HCAHeart8287124	0.00166327	3.27672	15.3819	0.964071	2.40956	1.11862
Lit	HCAHeart8287123	0.00254452	2.98201	14.9844	0.999659	5.84646	0.939251
Lit	H0037_septum	0.0116168	1.29002	14.1274	1.41182	2.69678	1.25665
Lit	H0037_RV	0.0066598	1.44033	17.3875	1.10777	2.28883	1.3003
Lit	H0037_RA	0.00441053	0.896966	12.0735	0.616726	3.75823	1.49172
Lit	H0037_LV	0.0094406	0.846998	18.6952	1.15405	2.49395	1.03044
Lit	H0037_LA	0.00375302	0.919388	8.26712	0.740789	3.39684	1.45898
Lit	H0037_Apex	0.00673426	1.13135	19.1071	1.15135	2.33785	0.937635
Lit	H0035_septum	0.00967725	0.97612	10.7172	1.17866	2.26138	1.50525
Lit	H0035_RV	0.0116177	1.01108	16.4736	1.43603	2.47964	1.22116
Lit	H0035_RA	0.00297056	0.82281	6.91462	0.464278	1.56463	2.10842
Lit	H0035_LV	0.00729196	1.65015	18.9828	1.42077	2.47703	0.931499
Lit	H0035_LA	0.00925217	1.16469	13.8325	1.19527	3.71126	1.13743
Lit	H0035_apex	0.00703981	1.67823	15.373	0.84552	1.64989	1.57194
Lit	H0026_septum2	0.00535279	1.12032	18.3317	0.902271	1.74345	1.10445
Lit	H0026_RV	0.00917615	1.36284	19.8585	0.901344	1.73699	1.3501
Lit	H0026_RA	0.0022835	0.648413	6.37574	0.55706	1.77458	1.46027
Lit	H0026_LV	0.00967388	0.651617	14.2425	0.95846	1.74282	1.32864
Lit	H0026_LA	0.00486297	1.33542	10.1639	0.412315	0.941227	1.73793
Lit	H0026_apex	0.00629923	1.35653	16.658	0.739288	1.50912	1.46601
Lit	H0025_septum	0.0115672	0.989526	11.2518	1.70585	3.18423	1.16387
Lit	H0025_RV	0.0062352	2.10246	13.2018	1.44496	3.29879	1.22677
Lit	H0025_RA	0.00378669	0.694112	7.23119	0.610172	2.05607	1.53821
Lit	H0025_LV	0.00982433	1.36334	14.7261	1.3988	2.55422	1.28903
Lit	H0025_LA	0.00769753	0.89373	11.7595	0.603299	1.66585	2.02709
Lit	H0025_apex	0.00526295	1.518	15.6036	1.58202	3.10927	1.13396
Lit	H0020_septum	0.00524489	0.66134	20.5489	1.28658	1.8841	0.89618
Lit	H0020_RV	0.00475261	1.14779	15.3215	1.15747	1.78573	1.52458
Lit	H0020_RA	0.00335016	0.893231	8.07729	1.18474	2.68837	1.68021
Lit	H0020_LV	0.0102199	1.03419	19.5442	1.64804	2.15524	0.868058
Lit	H0020_LA	0.00464575	0.220858	14.4428	0.342821	0.595872	2.57212
Lit	H0020_apex	0.00555649	0.908764	16.3979	1.50211	2.31016	0.993923
Lit	H0015_septum	0.00795748	0.867801	20.7652	1.58645	2.34067	0.92109
Lit	H0015_RV	0.00985738	0.830114	17.7587	1.62806	2.53377	0.922782
Lit	H0015_RA	0.00249114	0.540729	6.66025	0.995845	2.59609	2.40663
Lit	H0015_LV	0.010032	0.717558	18.2875	1.76547	2.87833	0.871745
Lit	H0015_LA	0.00397318	0.916219	11.7206	0.769774	2.03042	1.74078
Lit	H0015_apex	0.0109629	1.06313	20.192	1.62037	2.50953	1.02144
CAREBANK	CB-N27	0.014027	21.929	2.45519	1.03666	3.77528	1.46992
CAREBANK	CB-G25	0.00675631	17.3332	3.59776	0.676416	2.54013	1.75425
CAREBANK	CB-X36	0.00468798	14.3541	4.78861	0.636844	1.65654	2.00449
CAREBANK	CB-B61	0.00676133	29.0494	1.77621	0.65852	2.61427	1.24999
CAREBANK	CB-Q37_1	0.00499814	24.7575	2.41355	0.543103	2.18557	1.4918
CAREBANK	CB-J15	0.00579841	35.5127	2.86996	1.1452	2.5276	0.812792
CAREBANK	CB-Q68	0.00668397	12.7332	1.60736	0.655412	4.28486	1.40035
CAREBANK	CB-P05	0.00505797	22.981	2.05401	0.916963	2.50826	0.871985
CAREBANK	CB-N02	0.00361979	30.6974	2.43183	0.510627	2.18618	1.23115
CAREBANK	CB-B84	0.0253287	20.0052	2.16617	0.842748	3.5667	1.17189
CAREBANK	CB-M68	0.0071085	38.865	3.26274	0.418757	1.35454	1.43297
CAREBANK	CB-C58	0.0151749	27.9088	2.0278	0.676594	2.65971	1.36123
CAREBANK	CB-Q34	0.00586597	17.5024	3.4761	0.550179	1.92293	1.85908
CAREBANK	CB-H80	0.00761874	19.4747	3.57066	1.2765	2.81063	1.70231
CAREBANK	CB-S44	0.00563995	31.5992	2.72155	0.983747	3.70113	1.18631
CAREBANK	CB-C53	0.00743606	24.9637	2.12739	0.681941	2.81455	1.33407
CAREBANK	CB-H69	0.00673245	38.0849	2.66064	0.356972	1.65978	1.4618
CAREBANK	CB-A04	0.00480487	24.7461	2.80516	0.689676	2.97503	1.20909
CAREBANK	CB-R32	0.00675653	34.1081	2.05849	0.765364	2.88918	1.07782
CAREBANK	CB-E46	0.00887988	27.7623	1.85168	0.753186	2.3781	1.14221
CAREBANK	CB-Q37_2	0.00476688	25.3142	2.29175	0.517022	2.12433	1.50566
CAREBANK	CB-Z48	0.0325537	28.0357	1.43695	0.6454	3.46022	1.07548
CAREBANK	CB-S72	0.00512326	23.6657	3.17991	1.13663	4.09888	1.15189
CAREBANK	CB-F45	0.0386763	14.8576	2.16654	0.523092	2.17474	1.74969
CAREBANK	CB-Z78	0.00515514	40.6806	1.98609	0.897218	2.73202	0.743421
CAREBANK	CB-Y27	0.00469861	35.0831	2.269	0.968476	2.6127	0.786697
CAREBANK	CB-U02	0.0142626	22.5204	1.77942	0.628098	2.79201	1.60155
CAREBANK	CB-N16	0.0259064	19.7457	1.69061	0.646967	2.92596	1.21202
CAREBANK	CB-F35	0.00810357	40.547	1.80805	0.592697	2.81942	1.02945
CAREBANK	CB-S00	0.00898808	32.6635	2.06816	0.59619	2.20387	1.34962
CAREBANK	CB-L45	0.00451218	23.097	1.60993	1.02927	4.09947	0.807753
CAREBANK	CB-V71	0.0255923	30.6605	0.951622	0.542032	3.31354	0.765031
Chaff	LV_1290_1_dcm	0.00520294	1.92947	8.23558	1.73033	2.62886	1.19206
Chaff	LV_1290_2_dcm	0.00598944	2.01963	7.35738	1.85325	2.71697	1.15519
Chaff	LV_1300_1_dcm	0.0119816	1.48558	5.74828	1.59763	2.4681	1.43585
Chaff	LV_1300_2_dcm	0.0116072	1.52329	5.96075	1.50531	2.35755	1.47893
Chaff	LV_1304_1_dcm	0.0106356	1.92569	6.30138	1.40001	2.10105	1.50298
Chaff	LV_1304_2_dcm	0.00921756	2.20831	5.27789	1.30699	1.91554	1.59227
Chaff	LV_1358_1_dcm	0.0171993	1.89652	6.86663	1.33472	2.57655	1.5864
Chaff	LV_1358_2_dcm	0.0177552	2.18947	6.39462	1.26896	2.44565	1.61491
Chaff	LV_1364_icm	0.00948724	1.72928	7.34756	1.73678	3.46719	1.41354
Chaff	LV_1371_1_dcm	0.0093407	2.86845	8.6999	1.61937	3.13488	1.3529
Chaff	LV_1371_2_dcm	0.0122458	2.44759	9.23533	1.6802	3.29304	1.33309
Chaff	LV_1422_1_hcm	0.0166659	2.62898	8.31266	1.75736	3.47722	1.23526
Chaff	LV_1422_2_hcm	0.012478	3.37389	7.48947	1.67275	3.30923	1.14829
Chaff	LV_1425_1_hcm	0.0118641	2.21601	6.10113	1.35227	2.14824	1.56522
Chaff	LV_1425_2_hcm	0.0112022	2.41131	6.10315	1.28364	2.03023	1.65643
Chaff	LV_1430_1_dcm	0.00712541	1.57177	6.48668	1.86549	2.69624	1.35762
Chaff	LV_1430_2_dcm	0.00641429	1.83744	6.06691	1.87728	2.71183	1.26355
Chaff	LV_1437_1_dcm	0.0143432	3.34614	6.88353	1.12784	2.02947	1.65246
Chaff	LV_1437_2_dcm	0.0139151	3.51628	6.32597	1.07845	1.88662	1.73856
Chaff	LV_1447_1_hcm	0.00753613	1.76473	5.4875	1.3402	2.07019	1.84792
Chaff	LV_1447_2_hcm	0.00605296	1.66448	5.49013	1.35796	2.13851	1.85709
Chaff	LV_1452_nf	0.00880643	1.77477	8.0945	1.24969	2.53846	1.52684
Chaff	LV_1462_1_hcm	0.0153544	2.59616	6.87223	1.42057	2.72878	1.46846
Chaff	LV_1462_2_hcm	0.0175936	2.4593	7.14333	1.48318	2.79056	1.46681
Chaff	LV_1472_1_dcm	0.012367	2.79614	7.99911	1.56402	2.66584	1.45826
Chaff	LV_1472_2_dcm	0.0124274	2.55721	8.49819	1.59097	2.77023	1.44156
Chaff	LV_1479_1_hcm	0.0146702	2.07456	6.42744	1.31527	1.92821	1.60111
Chaff	LV_1479_2_hcm	0.0128582	2.64651	5.55914	1.12243	1.58282	1.63645
Chaff	LV_1504_2_dcm	0.0145083	0.952401	6.70752	1.4509	2.38178	1.46658
Chaff	LV_1508_1_hcm	0.0139738	1.19886	8.61092	1.60653	2.69985	1.41918
Chaff	LV_1508_2_hcm	0.0138487	1.24645	8.6386	1.62464	2.68059	1.42217
Chaff	LV_1510_1_hcm	0.00752142	3.63547	6.75499	1.23729	2.32357	1.55124
Chaff	LV_1510_2_hcm	0.00835655	4.01392	7.11042	1.1858	2.22863	1.5318
Chaff	LV_1515_1_nf	0.00890343	6.96123	7.10924	1.16649	2.24422	1.49481
Chaff	LV_1515_2_nf	0.0118292	6.43021	7.45931	1.20106	2.37152	1.50789
Chaff	LV_1516_1_nf	0.00938329	2.6816	4.65815	1.13429	1.95406	1.9598
Chaff	LV_1516_2_nf	0.00967054	3.1038	4.43615	1.02232	1.78869	1.9215
Chaff	LV_1539_1_nf	0.00848969	3.57516	6.07052	1.32298	2.7277	1.53816
Chaff	LV_1539_2_nf	0.00558102	3.81914	5.39157	1.20656	2.5231	1.54022
Chaff	LV_1540_1_nf	0.00929001	4.34347	6.02466	1.78708	3.5862	1.31983
Chaff	LV_1540_2_nf	0.0082866	5.70509	5.60353	1.61508	3.24269	1.34736
Chaff	LV_1547_1_nf	0.00500779	2.32183	7.64126	1.43721	2.77685	1.43771
Chaff	LV_1547_2_nf	0.00441868	2.45265	7.84966	1.36328	2.713	1.47713
Chaff	LV_1549_1_nf	0.00737887	4.26229	6.92096	0.768426	1.44325	2.00297
Chaff	LV_1549_2_nf	0.0105189	2.84124	8.32991	0.852006	1.62132	1.96558
Chaff	LV_1558_1_nf	0.00617794	5.84883	6.55568	1.15167	2.18507	1.64038
Chaff	LV_1558_2_nf	0.00616606	5.80989	6.1206	1.09487	2.07227	1.66462
Chaff	LV_1561_1_nf	0.00597888	4.39617	6.2821	0.823125	1.81925	1.97722
Chaff	LV_1561_2_nf	0.00618009	4.07478	6.27978	0.865535	1.91312	1.92038
Chaff	LV_1579_icm	0.00391521	1.4484	6.68067	1.13848	1.91467	1.76608
Chaff	LV_1582_1_nf	0.0145023	4.4328	5.94306	1.09267	2.28848	1.70315
Chaff	LV_1582_2_nf	0.0154491	4.02141	6.32663	1.17335	2.44336	1.67817
Chaff	LV_1600_1_nf	0.0118074	2.94467	6.67547	1.68548	3.43397	1.37047
Chaff	LV_1600_2_nf	0.0107458	3.15914	6.50097	1.7344	3.47134	1.33697
Chaff	LV_1602_1_hcm	0.0130193	4.66271	5.61264	1.70037	3.24475	1.25301
Chaff	LV_1602_2_hcm	0.0149496	4.34331	7.24147	1.71247	3.25487	1.22879
Chaff	LV_1603_2_nf	0.0153015	3.58716	6.17782	1.41068	2.67427	1.56106
Chaff	LV_1606_1_dcm	0.0087854	1.62099	6.69043	1.19495	2.15714	1.78535
Chaff	LV_1610_1_nf	0.00688089	4.29941	5.9829	0.91776	1.60921	1.76876
Chaff	LV_1610_2_nf	0.00783845	3.35419	6.94221	1.06688	1.82631	1.7132
Chaff	LV_1617_1_dcm	0.010271	2.4475	8.73855	1.50678	2.69315	1.45862
Chaff	LV_1617_2_dcm	0.0106988	2.91489	8.49113	1.52539	2.76703	1.38743
Chaff	LV_1622_2_nf	0.0109357	5.17919	6.10008	0.7507	1.59962	1.84673
Chaff	LV_1630_1_hcm	0.013033	6.70795	5.31325	1.10022	2.19181	1.47245
Chaff	LV_1630_2_hcm	0.0134283	7.55191	5.33956	1.0421	2.04042	1.46571
Chaff	LV_1631_1_hcm	0.00852491	2.04221	6.2181	1.61051	2.69434	1.49244
Chaff	LV_1631_2_hcm	0.00905783	2.31611	5.90342	1.52015	2.56688	1.56514
Chaff	LV_1650_nf	0.013186	3.14439	12.1969	1.09472	2.19691	1.64283
Chaff	LV_1678_1_nf	0.0053285	6.54398	4.60749	1.10454	2.42789	1.43178
Chaff	LV_1678_2_nf	0.0127741	6.11371	5.87847	1.16899	2.69991	1.3791
Chaff	LV_1685_1_hcm	0.00806044	1.78791	7.90934	1.30588	2.53743	1.49767
Chaff	LV_1685_2_hcm	0.00905644	2.06186	6.72476	1.26472	2.42838	1.49365
Chaff	LV_1690_nf	0.0113221	1.9894	10.0704	1.55389	3.7292	1.46428
Chaff	LV_1693_icm	0.00697444	2.20487	6.8451	1.87475	4.16194	1.35602
Chaff	LV_1702_1_nf	0.00878107	2.07464	9.85462	1.53881	3.66791	1.26076
Chaff	LV_1702_2_nf	0.0103333	2.09658	10.2751	1.53749	3.66348	1.24908
Chaff	LV_1703_icm	0.00953111	0.493692	8.17794	1.223	2.16448	1.92884
Chaff	LV_1707_1_hcm	0.00784432	2.86645	5.898	1.28499	2.26199	1.60598
Chaff	LV_1707_2_hcm	0.00634714	2.86069	5.67782	1.27754	2.28771	1.65616
Chaff	LV_1716_nf	0.010994	1.70876	9.34707	2.0321	4.2193	1.35291
Chaff	LV_1718_1_nf	0.00623337	1.86674	6.79876	1.05153	1.98722	1.7951
Chaff	LV_1718_2_nf	0.00657389	1.97025	6.49573	1.04251	2.00874	1.8161
Chaff	LV_1722_1_hcm	0.0180008	5.53502	6.36594	1.44951	2.54008	1.4086
Chaff	LV_1722_2_hcm	0.0136009	5.76853	6.2818	1.38104	2.44373	1.44566
Chaff	LV_1726_1_hcm	0.00743793	2.86804	6.19274	1.83705	3.36481	1.42215
Chaff	LV_1726_2_hcm	0.00962015	3.26807	6.84656	1.84305	3.35267	1.34427
Chaff	LV_1733_icm	0.00502589	1.11303	8.49663	2.03817	4.1195	1.36983
Chaff	LV_1735_1_hcm	0.00930181	0.995888	6.28747	1.17779	2.00953	1.8234
Chaff	LV_1735_2_hcm	0.0069598	1.17787	5.7571	1.01322	1.77942	1.90779
Chaff	LV_1739_nf	0.00898849	1.99447	9.66409	1.44225	2.89168	1.47548
Chaff	LV_1763_nf	0.00925372	2.65533	9.85735	1.22097	2.60839	1.72797
Chaff	LV_1773_icm	0.0127904	1.37729	9.04668	1.25116	2.17369	1.73463
Chaff	LV_1785_nf	0.0115034	1.66463	9.62984	1.16936	2.31848	1.96674
Chaff	LV_1800_icm	0.00632121	1.39802	8.42437	1.27715	2.66755	1.75315
Chaff	LV_1801_nf	0.00675395	2.63648	9.93104	1.27487	2.50051	1.46527
Koenig	H_ZC-11-292	0.0218818	0.956068	8.1379	0.873564	2.17973	2.04399
Koenig	H_ZC-LVAD-1	0.0177451	1.22657	6.79396	1.0027	2.4027	1.91383
Koenig	TWCM-10-5	0.00820002	1.64515	7.10666	0.676281	1.56296	2.17814
Koenig	TWCM-10-68	0.00693584	1.73214	7.1031	1.06541	2.69622	1.92538
Koenig	TWCM-11-103	0.0202806	2.34535	8.1527	1.34528	3.19436	1.55183
Koenig	TWCM-11-104	0.0133867	0.940027	6.1924	0.881133	2.09149	2.07335
Koenig	TWCM-11-192	0.00784534	2.05702	8.05894	1.1083	2.73942	1.8919
Koenig	TWCM-11-256	0.010172	1.663	7.36134	1.24635	2.97976	1.79521
Koenig	TWCM-11-264	0.015187	0.763279	6.71502	1.46949	3.18341	1.88426
Koenig	TWCM-11-3	0.0104902	3.01772	5.5487	0.673343	1.68951	1.71455
Koenig	TWCM-11-41	0.0123565	2.79577	6.96998	1.03671	2.52525	1.6925
Koenig	TWCM-11-42	0.0117144	3.31286	6.02593	1.17773	3.16594	1.59608
Koenig	TWCM-11-74	0.00743557	2.1596	9.02833	0.8951	2.10639	1.77419
Koenig	TWCM-11-78	0.0196961	0.544167	8.58676	1.41609	2.86201	1.63313
Koenig	TWCM-11-93	0.0114647	1.63582	5.56973	0.717321	1.73241	2.14827
Koenig	TWCM-13-1	0.0104911	1.81256	6.57206	1.2066	2.70478	1.67012
Koenig	TWCM-13-101	0.0123841	3.68965	7.38807	1.28506	3.35255	1.39989
Koenig	TWCM-13-102	0.0148534	1.86688	5.68149	0.692851	1.54067	1.96145
Koenig	TWCM-13-104	0.0100356	1.28398	6.02259	1.17586	3.21147	1.86769
Koenig	TWCM-13-132	0.0112023	1.41479	8.18964	0.705921	1.77898	2.06229
Koenig	TWCM-13-152	0.0105601	1.92701	6.23396	1.35198	3.39755	1.9016
Koenig	TWCM-13-168	0.0112912	1.70869	6.30267	1.19163	3.39259	1.96792
Koenig	TWCM-13-17	0.0122747	2.32745	6.3808	0.534591	1.39557	2.00799
Koenig	TWCM-13-181	0.0206863	1.59149	6.0384	0.828961	1.82869	1.86365
Koenig	TWCM-13-192	0.0133098	1.55488	5.86357	0.673547	1.6771	1.9157
Koenig	TWCM-13-198	0.0125548	1.42262	6.55265	1.11413	2.76531	1.7932
Koenig	TWCM-13-208	0.0172641	1.75359	5.74763	0.557348	1.3026	2.28231
Koenig	TWCM-13-235	0.0129847	1.89471	7.56644	0.915154	2.39808	1.70073
Koenig	TWCM-13-285	0.0156384	2.67549	5.75062	0.631835	1.39008	2.02685
Koenig	TWCM-13-36	0.0115301	1.55319	7.40154	0.902514	2.4978	1.76515
Koenig	TWCM-13-80	0.00951243	1.99402	6.27384	1.07121	2.92077	1.74564
Koenig	TWCM-13-96	0.0142086	1.18892	7.21324	1.07085	2.30757	1.76947
Koenig	TWCM-14-173	0.00805989	1.58012	7.55121	1.02634	2.62951	2.05201
Koenig	TWCM-LVAD2	0.0180503	0.608234	6.49333	1.05247	1.95421	1.88194
Koenig	TWCM-LVAD3	0.0216742	1.53805	5.44211	0.847163	1.96644	1.79404
PERIHEART	PH-A77	0.0079948	14.5807	3.37902	0.824432	2.62985	1.34758
PERIHEART	PH-M57_1	0.014035	14.5038	2.90043	0.818983	3.00475	1.41029
PERIHEART	PH-Z51	0.00952798	24.4403	2.78014	0.68206	2.39191	1.20448
PERIHEART	PH-B54	0.0116325	17.3267	2.9701	0.77511	3.11867	1.61369
PERIHEART	PH-A75	0.011692	22.5073	2.28526	0.595204	2.88835	1.2015
PERIHEART	PH-O14	0.0121143	34.9628	1.55499	0.492727	2.67002	1.06447
PERIHEART	PH-M57_2	0.0092889	11.758	3.49093	0.714352	2.5431	1.82049
PERIHEART	PH-H91	0.00686942	14.0635	2.79963	0.998596	3.56581	1.52816
PERIHEART	PH-R16	0.0114503	26.4574	1.82942	0.62703	3.02085	1.12512
PERIHEART	PH-A91	0.0157662	14.5874	2.92647	1.07176	2.93382	1.5062
PERIHEART	PH-K47	0.0106893	23.8878	2.5288	0.578487	3.7595	1.04052
PERIHEART	PH-T38	0.0107572	22.6813	2.9795	0.589581	2.55204	1.43555
PERIHEART	PH-H39	0.00698249	20.4141	2.75017	0.77133	2.9172	1.3686
PERIHEART	PH-U45	0.0109341	17.3075	2.1042	0.885529	3.75636	1.08849
PERIHEART	PH-G50	0.0166341	21.4062	2.18677	0.826232	3.08526	1.19369
PERIHEART	PH-Q52	0.0118049	19.1176	2.65461	0.977836	3.43622	1.2827
PERIHEART	PH-A45	0.0173276	19.7809	2.15667	0.820611	3.11162	1.22419
PERIHEART	PH-I18	0.00871886	19.6547	2.84263	0.67307	2.8526	1.33076
Hill	Hi_P8_rep1	0.00201516	3.43709	4.38414	1.02518	3.50813	0.700042
Hill	Hi_P8_rep2	0.00273988	3.2713	5.73762	1.07075	3.65795	0.700791
Hill	Hi_P26_rep1	0.00195184	2.10143	4.35179	1.13311	3.62832	0.615563
Hill	Hi_P26_rep2	0.00173504	2.02265	4.28084	1.1167	3.61947	0.608685
Hill	Hi_P28_rep1	0.0023519	2.19101	4.72904	1.19113	3.57215	0.658674
Hill	Hi_P28_rep2	0.00249105	2.3018	4.66976	1.18155	3.53765	0.663214
Hill	Hi_P33_rep1	0.00388277	3.88732	5.65891	1.28253	3.79616	0.653917
Hill	Hi_P33_rep2	0.00416803	3.91356	5.76542	1.2917	3.79549	0.677612
Hill	Hi_P36_rep1	0.00297588	2.35176	7.82068	1.00026	2.73531	0.972329
Hill	Hi_P36_rep2	0.00333995	2.43564	8.03388	0.997582	2.73128	0.974318
Hill	Hi_P40_rep1	0.00342847	2.94713	6.89483	1.14465	3.25731	0.726213
Hill	Hi_P40_rep2	0.00309394	2.9059	6.99512	1.15645	3.27715	0.723238
Hill	Hi_P64_rep1	0.00286407	2.46526	6.14199	1.14825	3.52314	0.637786
Hill	Hi_P64_rep2	0.00310351	2.39811	6.21993	1.15283	3.48439	0.633848
Hill	Hi_P75_rep1	0.00330584	2.88795	6.32845	1.05088	3.25688	0.822079
Hill	Hi_P75_rep2	0.00338427	2.95727	6.14999	1.03202	3.25104	0.803357
Hill	Hi_P86_rep1	0.00480275	2.14544	6.03699	1.17088	3.47979	0.782432
Hill	Hi_P86_rep2	0.00429681	2.11818	6.20567	1.15811	3.38452	0.793109
Hill	Hi_UK2_rep1	0.00646039	4.02939	7.53304	1.0786	3.18435	0.72298
Hill	Hi_UK2_rep2	0.00666757	3.74273	8.06655	1.11471	3.25613	0.723968
Hill	Hi_UK2_rep3	0.00727558	3.83688	8.40154	1.08268	3.23272	0.716503
Hill	Hi_UK1_rep1	0.00423355	6.53049	8.11909	0.849575	2.56959	0.854213
Hill	Hi_UK1_rep2	0.00428745	6.36966	7.9681	0.853679	2.57588	0.844038
Hill	Hi_UK1_rep3	0.00413223	6.26491	7.95979	0.861887	2.59459	0.843344
Hill	Hi_WU198LV_rep1	0.00380859	6.42392	3.4348	0.753329	3.51495	0.549542
Hill	Hi_WU198LV_rep2	0.00368502	6.62537	3.32518	0.745855	3.47395	0.546114
Hill	Hi_WU198RV_rep1	0.00317525	4.8882	3.66784	0.92582	4.28436	0.672685
Hill	Hi_WU198RV_rep2	0.00354346	4.69256	3.87308	0.973656	4.40546	0.67812
Hill	Hi_WU13235_rep1	0.00499409	4.54634	3.35155	1.00995	4.28853	0.582983
Hill	Hi_WU13235_rep2	0.00523281	4.56408	3.36699	1.04194	4.44325	0.565813
