## Supplementary material for "QClus: A droplet-filtering algorithm for enhanced snRNA-seq data quality in challenging samples": Table S4

### Sheet: failed_samples_by_rule_df
	rule	cellbender	decontx	diem	dropletqc	emptynn	none	qclus	sampleqc
Lit	missing sample	4	0	0	0	8	0	0	0
CAREBANK	missing sample	2	1	0	0	0	0	0	0
Chaff	missing sample	0	0	0	0	0	0	0	0
Koenig	missing sample	0	0	0	0	1	0	0	0
PERIHEART	missing sample	1	0	0	0	0	0	0	0
Hill	missing sample	0	0	0	0	0	0	0	0
Lit	low cell count	0	0	0	0	5	0	0	0
CAREBANK	low cell count	0	0	4	0	0	0	0	0
Chaff	low cell count	0	0	0	0	0	0	0	0
Koenig	low cell count	0	0	0	0	1	0	0	0
PERIHEART	low cell count	0	0	0	0	0	0	0	0
Hill	low cell count	0	0	9	0	0	0	0	1
Lit	high cell count	0	0	0	0	0	0	0	0
CAREBANK	high cell count	0	0	0	3	4	0	0	3
Chaff	high cell count	0	0	0	0	0	0	0	0
Koenig	high cell count	0	0	0	0	0	0	0	0
PERIHEART	high cell count	0	0	2	5	7	0	0	7
Hill	high cell count	0	4	4	2	4	4	0	4
Lit	qc metrics	0	0	0	0	0	0	0	0
CAREBANK	qc metrics	0	0	4	0	0	0	0	0
Chaff	qc metrics	0	0	0	0	0	0	0	0
Koenig	qc metrics	0	0	0	0	0	0	0	0
PERIHEART	qc metrics	0	0	5	0	0	0	0	0
Hill	qc metrics	0	0	16	0	0	0	0	1
