## Supplementary material for "QClus: A droplet-filtering algorithm for enhanced snRNA-seq data quality in challenging samples": Table S5

### Sheet: cell_type_gene_sets
Vascular endothelial cells	VWF, ERG, ANO2, PTPRB, EGFL7, PREX2, ADGRL4, FLT1, CYYR1, GRB10, PPP1R16B, DOCK9, SHANK3, PECAM1, PLEKHG1, EMCN
Pericytes	RGS5, DACH1, GUCY1A1, ABCC9, BGN, NOTCH3, PDGFRB, FRMD3, RNF152, CCDC102B, NGF
Smooth muscle cells	MYH11, KCNAB1, NTRK3, CHRM3, ACTA2, RGS6, DGKG, ITGA8, TBX2, LMOD1, SDK1, GPC6, ANTXR1, FLNA, CLMN, ATP10A, MCAM, TAGLN, CCDC3
Adipocytes	PLIN4, PLIN1, PDE3B, GPAM, PTPRS, PPARG, MLXIPL, MGST1, AQP7, SLC19A3, FABP4, TPRG1, DIRC3, LPL, PNPLA2, LIPE, ADH1B, ADIPOQ, PRKAR2B, CIDEA, LINC00278, PFKFB3, LINC02237, LIPE-AS1, SVEP1
Schwann Cells	XKR4, AC016766.1, SLC35F1, ZNF536, NCAM2, GPM6B, KIRREL3, SORCS1, ST6GALNAC5, PRKCA, GINS3, PMP22, ALDH1A1, IL1RAPL2, DOCK5, NKAIN3, COL28A1, RALGPS2, PKN2-AS1, KLHL29, PTPRZ1
Neurons	CSMD1, SYT1, KCNIP4, CNTNAP2, DLGAP1, PTPRD, LRRTM4, ATRNL1, LRP1B, CTNND2, KCNQ5, NRG3, SNTG1, GRIA2, RIMS2, CSMD3, XIST, KAZN, DPP10, HS6ST3, OPCML
Endocardial endothelial cells	PCDH7, PCDH15, LINC02147, LINC02388, MYRIP, GMDS, ADAMTSL1, LEPR, CALCRL, CGNL1, HMCN1, NPR3, POSTN
Fibroblasts	DCN, ABCA8, ABCA6, ABCA10, FBLN1, COL15A1, FBN1, C7
Lymphocytes	SKAP1, RIPOR2, CD247, IKZF1, BCL11B, SLFN12L, ITGAL, SAMD3, CARD11, CDC42SE2, CCND3
Epicardial mesothelial cells	C3, SULF1, AP000561.1, PRG4, GPM6A, CDON, DPP6, CCDC80, EZR, FOS, BNC1, AC245041.2, PRKD1, CYSTM1, TLL1, WT1
Macrophages	TBXAS1, SLC9A9, MRC1, MS4A6A, RBM47, DOCK2, MCTP1, SYK, MSR1, ATP8B4, F13A1, CD74, MS4A4E, ADAP2
