## Supplementary material for "QClus: A droplet-filtering algorithm for enhanced snRNA-seq data quality in challenging samples": Table S6

### Sheet: QCLUS_supp_table_process_datase
Dataset ID	Method	Mitochondrial %	Minimum genes	Maximum genes	Minimum counts	Maximum counts	Cell Ranger filter
Lit_dataset	none	5	300	6000	500	15000	Yes
Lit_dataset	cellbender	5	300	6000	500	15000	Yes
Lit_dataset	decontx	30	300	6000	500	15000	Yes
Lit_dataset	diem	30	300	6000	500	15000	Yes
Lit_dataset	dropletqc	30	300	6000	500	15000	Yes
Lit_dataset	emptynn	30	300	6000	500	15000	Yes
Lit_dataset	qclus	30	300	6000	500	15000	Yes
Lit_dataset	sampleqc	30	300	6000	500	15000	Yes
Chaff_dataset	none	5	500	6000	500	15000	Yes
Chaff_dataset	cellbender	5	500	6000	500	15000	Yes
Chaff_dataset	decontx	30	500	6000	500	15000	Yes
Chaff_dataset	diem	30	500	6000	500	15000	Yes
Chaff_dataset	dropletqc	30	500	6000	500	15000	Yes
Chaff_dataset	emptynn	30	500	6000	500	15000	Yes
Chaff_dataset	qclus	30	500	6000	500	15000	Yes
Chaff_dataset	sampleqc	30	500	6000	500	15000	Yes
Hill_dataset	none	0.2	700	10000	X	X	Yes
Hill_dataset	cellbender	0.2	700	10000	X	X	Yes
Hill_dataset	decontx	30	500	6000	500	15000	Yes
Hill_dataset	diem	30	500	6000	500	15000	Yes
Hill_dataset	dropletqc	30	500	6000	500	15000	Yes
Hill_dataset	emptynn	30	500	6000	500	15000	Yes
Hill_dataset	qclus	30	500	6000	500	15000	Yes
Hill_dataset	sampleqc	30	500	6000	500	15000	Yes
Koenig_dataset	none	5	X	X	1000	10000	Yes
Koenig_dataset	cellbender	5	X	X	1000	10000	Yes
Koenig_dataset	decontx	30	500	6000	500	15000	Yes
Koenig_dataset	diem	30	500	6000	500	15000	Yes
Koenig_dataset	dropletqc	30	500	6000	500	15000	Yes
Koenig_dataset	emptynn	30	500	6000	500	15000	Yes
Koenig_dataset	qclus	30	500	6000	500	15000	Yes
Koenig_dataset	sampleqc	30	500	6000	500	15000	Yes
CAREBANK_dataset	none	12	500	10000	500	20000	Yes
CAREBANK_dataset	cellbender	12	500	10000	500	20000	Yes
CAREBANK_dataset	decontx	30	500	10000	500	15000	Yes
CAREBANK_dataset	diem	30	500	10000	500	15000	Yes
CAREBANK_dataset	dropletqc	30	500	10000	500	15000	Yes
CAREBANK_dataset	emptynn	30	500	10000	500	15000	Yes
CAREBANK_dataset	qclus	30	500	10000	500	15000	Yes
CAREBANK_dataset	sampleqc	30	500	10000	500	15000	Yes
PERIHEART_dataset	none	12	500	10000	500	20000	Yes
PERIHEART_dataset	cellbender	12	500	10000	500	20000	Yes
PERIHEART_dataset	decontx	30	500	6000	500	15000	Yes
PERIHEART_dataset	diem	30	500	6000	500	15000	Yes
PERIHEART_dataset	dropletqc	30	500	6000	500	15000	Yes
PERIHEART_dataset	emptynn	30	500	6000	500	15000	Yes
PERIHEART_dataset	qclus	30	500	6000	500	15000	Yes
PERIHEART_dataset	sampleqc	30	500	6000	500	15000	Yes
